# Transcriptome and translatome changes in germinated pollen under heat stress uncover roles of transporter genes involved in pollen tube growth

**DOI:** 10.1101/2020.05.29.122937

**Authors:** Laetitia Poidevin, Javier Forment, Dilek Unal, Alejandro Ferrando

## Abstract

Plant reproduction is one key biological process very sensitive to heat stress and, as a consequence, enhanced global warming poses serious threats to food security worldwide. In this work we have used a high-resolution ribosome profiling technology to study how heat affects both the transcriptome and the translatome of *Arabidopsis thaliana* pollen germinated *in vitro*. Overall, a high correlation between transcriptional and translational responses to high temperature was found, but specific regulations at the translational level were also present. We show that *bona fide* heat shock genes are induced by high temperature indicating that *in vitro* germinated pollen is a suitable system to understand the molecular basis of heat responses. Concurrently heat induced significant down-regulation of key membrane transporters required for pollen tube growth, thus uncovering heat-sensitive targets. We also found that a large subset of the heat-repressed transporters is specifically up-regulated, in a coordinated manner, with canonical heat-shock genes in pollen tubes grown *in vitro* and *semi in vivo*, based on published transcriptomes from *Arabidopsis thaliana*. Ribosome footprints were also detected in gene sequences annotated as non-coding, highlighting the potential for novel translatable genes and translational dynamics.
