## Supplemental Table S5 for "Transcriptome and translatome changes in germinated pollen under heat stress uncover roles of transporter genes involved in pollen tube growth": TableS5.xlsx

### Sheet: Diff Expression Heat Response
Gene_ID	Gene_symbol	Gene_description	RNA_log2FC	RPF_log2FC
AT4G02980	ABP1	endoplasmic reticulum auxin binding protein 1	2.18282	5.29701
AT1G72280	AERO1	endoplasmic reticulum oxidoreductins 1	3.07761	3.61343
AT4G26780	AR192	Co-chaperone GrpE family protein	3.83805	2.05012
AT5G35080	ATOS9	ER-associated protein degradation (ERAD). Encodes a protein involved in the endoplasmic reticulum-associated degradation of glycoproteins.	4.36679	4.91549
AT5G28540	BIP1_HSP70	heat shock protein 70 (Hsp 70) family protein	2.94427	2.72751
AT5G42020	BIP2_HSP70	Heat shock protein 70 (Hsp 70) family protein	3.93952	3.62301
AT1G09080	BIP3_HSP70	Heat shock protein 70 (Hsp 70) family protein	6.12555	5.6704
AT2G25140	CLPB-M_HSP98.7	casein lytic proteinase B4, putative mitochondrial heat-stress-responsive.	4.27586	3.27468
AT5G15450	CLPB-P	casein lytic proteinase B3, putative plastidial heat-stress-responsive ClpB-type chaperone	2.78878	1.75116
AT5G61790	CNX1	calnexin 1	4.87777	4.11916
AT1G14980	CPN10	chaperonin 10	3.16932	3.23469
AT1G56340	CRT1a	calreticulin 1a	4.90393	4.17285
AT1G09210	CRT1b	calreticulin 1b	5.04669	4.88633
AT2G20560	DJB3	DNAJ heat shock family protein	2.3076	2.15894
AT1G71000	DJC31	DnaJ-domain Chaperone superfamily protein	3.01292	1.97162
AT1G56300	DJC53	DnaJ-domain Chaperone superfamily protein	1.85488	1.86929
AT5G03030	DNAJ-like	DnaJ-domain Chaperone superfamily protein	1.35157	1.35723
AT5G43260	DNAJE1.19	dnaJ-related chaperone protein	1.46649	1.60256
AT5G25100	EMP2/TMN9	Endomembrane protein 70 protein family. Golgi retention function	1.54145	2.76246
AT1G29330	ERD2	ER lumen protein retaining receptor family protein	1.53151	1.92504
AT3G08970	ERDJ3A	DNAJ heat shock N-terminal domain-containing protein	1.78987	1.55917
AT3G62600	ERDJ3B	DNAJ heat shock family protein	4.09868	3.77032
AT1G74310	HOT1_HSP101	heat shock protein 101	2.13365	1.50341
AT5G02500	HSC70-1	heat shock cognate protein 70-1	1.37844	1.70665
AT1G32330	HSFA1D	heat shock transcription factor A1D	1.3164	1.79531
AT4G36990	HSFB1	heat shock factor 4	1.70284	2.4718
AT4G11660	HSFB2B	winged-helix DNA-binding transcription factor family protein	1.50197	1.86906
AT3G46230	HSP17.4	heat shock protein 17.4	2.86845	2.45574
AT1G54050	HSP17.4B	HSP20-like chaperones superfamily protein	4.08615	2.54072
AT5G12030	HSP17.6	heat shock protein 17.6A	2.47968	2.02097
AT1G59860	HSP17.6A	HSP20-like chaperones superfamily protein	2.87815	2.67867
AT2G29500	HSP17.6B	HSP20-like chaperones superfamily protein	2.65293	2.11239
AT1G53540	HSP17.6C	HSP20-like chaperones superfamily protein	2.87189	1.88378
AT5G12020	HSP17.6II	heat shock 17.6 kDa class II protein	2.5	1.8716
AT1G07400	HSP17.8	HSP20-like chaperones superfamily protein	3.07462	1.98155
AT5G59720	HSP18.2	heat shock protein 18.2	2.12987	1.6769
AT2G19310	HSP18.5	HSP20-like chaperones superfamily protein	4.99506	3.61401
AT5G53400	HSP20_BOB1	HSP20-like chaperones superfamily protein	1.26094	2.45833
AT2G03020	HSP20a_like	Heat shock protein HSP20/alpha crystallin family	1.12131	1.50348
AT4G27670	HSP21	heat shock protein 21	3.70678	2.84494
AT4G10250	HSP22.0	HSP20-like chaperones superfamily protein	2.46097	2.00755
AT5G51440	HSP23.5	HSP20-like chaperones superfamily protein	2.48113	1.67971
AT4G25200	HSP23.6-MITO	ATHSP23.6-MITO, HSP23.6-MITO	3.3569	2.61498
AT1G52560	HSP26.5	HSP20-like chaperones superfamily protein	2.45429	2.15136
AT3G13860	HSP60-3A	heat shock protein 60-3A	2.08935	2.43664
AT3G23990	HSP60-3B	heat shock protein 60	2.52676	1.81939
AT4G16660	HSP70-like	heat shock protein 70 (Hsp 70) family protein	4.48914	4.11558
AT3G12580	HSP70, ATHSP70	heat shock protein 70	2.17961	1.46963
AT1G16030	HSP70b	heat shock protein 70B	3.01369	1.3201
AT2G32120	HSP70T-2	heat-shock protein 70T-2	2.67688	1.79723
AT1G79920	HSP71-like	Heat shock protein 70 (Hsp 70) family protein	0.996814	0.983446
AT5G52640	HSP81.1	heat shock protein 90.1	2.40577	2.09631
AT5G56030	HSP81.2_ERD8	heat shock protein 81-2	2.09831	1.60891
AT5G56010	HSP81.3_HSP90.3	heat shock protein 81-3	1.39599	1.37147
AT4G24190	HSP90.7_SHD	Chaperone protein htpG family protein	5.54393	6.04214
AT5G03160	P58IPK	homolog of mamallian P58IPK	2.94444	2.59978
AT1G21750	PDIL1-1	PDI-like 1-1. protein disulfide isomerase-like (PDIL)	2.86079	2.87389
AT3G54960	PDIL1-3	PDI-like 1-3	1.92157	4.07961
AT2G32920	PDIL2-3	protein disulfide isomerase-like (PDIL) protein, a member of a multigene family within the thioredoxin (TRX) superfamily. ER-stress induced. PDI-like 2-3	6.19528	6.31852
AT4G29520	SES1	ER_SES1 is an ER localized chaperone involved in salt and heat stress response.. LOCATED IN: endoplasmic reticulum, plasma membrane;	5.06127	5.23689
