## Supplemental Table S6 for "Transcriptome and translatome changes in germinated pollen under heat stress uncover roles of transporter genes involved in pollen tube growth": TableS6.xlsx

### Sheet: Diff. Expression Transporters
Gene_ID	Gene_symbol	Gene_description	RNA_log2FC	RPF_log2FC
AT2G40540	ABCC1	multidrug resistance-associated protein 1	-1.30909	-2.14931
AT1G28220	AAC2	ADP/ATP carrier 2	-1.60672	-1.69114
AT1G65730	ABCG2	ABC-2 type transporter family protein	-2.5239	-1.82444
AT2G35740	AHA6	H(+)-ATPase 6	-1.3403	-1.12889
AT2G16130	AMF1-like	Major facilitator superfamily protein	-2.66207	-3.01116
AT1G06970	AtOCT4	organic cation/carnitine transporter4	-1.91119	-1.65729
AT3G44900	CAX8, CCX2	Sodium/calcium exchanger family protein, CATION/CA2+EXCHANGER2 (CCX2)	-1.58412	-1.33592
AT1G71680	CHX14	cation/hydrogen exchanger 14	-1.12744	-1.56133
AT4G11810	CHX19	cation/H+ exchanger 19	-1.46371	-1.17519
AT5G17850	CHX21	cation/H+ exchanger 21	-2.01513	-1.40473
AT2G23150	CHX26	cation/H+ exchanger 26	-1.66747	-0.972181
AT1G62320	CHX27	cation/H+ exchanger 27	-1.34344	-1.25894
AT5G26250	CHX3	cation/H+ exchanger 3	-1.60881	-1.22918
AT5G01690	CHX4	cation/H+ exchanger 4	-1.75592	-1.30839
AT3G23870	ENOR3L2	Mg-transport NIPA. Protein of unknown function (DUF803)	-1.54127	-1.3387
AT2G31910	GAT-like GABA T	Transmembrane amino acid transporter family protein	-1.67402	-1.45066
AT1G20840	INT3	inositol transporter 3	-1.939	-1.12288
AT2G20780	KUP2, TRK2	potassium transporter 2	-2.14107	-2.00481
AT5G41800	LHT8	Transmembrane amino acid transporter family protein	-1.514	-1.45863
AT1G09575	MCU	Mitochondrial Calcium Channel, Protein of unknown function (DUF607)	-1.27703	-1.69961
AT2G07560	N70-type anion t	Major facilitator superfamily protein	-1.22476	-1.13782
AT5G22900	NHX4	sodium hydrogen exchanger 4	-2.60277	-1.24076
AT2G37360	NPC1-1	Patched family protein. Hedgehog receptor-like	-1.70838	-1.91953
AT4G34720	Nramp3	natural resistance-associated macrophage protein 3	-1.91691	-0.967345
AT3G06370	OSCA1.4	Ca permeable stress-gated channel; ERD (early-responsive to dehydration stress) family protein	-1.15332	-1.25724
AT4G18050	PGP9	ABCB9, P-glycoprotein 9	-1.51128	-1.20111
AT5G14120	PHT5;2	Major Facilitator Superfamily with SPX (SYG1/Pho81/XPR1) domain-containing protein	-1.19904	-1.17137
AT1G78000	PMT2	polyol/monosaccharide transporter 2	-1.18803	-2.85409
AT1G42470	PMT4	Major facilitator superfamily protein	-1.53454	-1.99838
AT3G19930	PUP3	purine permease 3	-1.94538	-1.66969
AT3G19940	SLAH3	SLAC1 homologue 3	-2.08869	-1.10996
AT5G01680	STP10	Major facilitator superfamily protein	-1.36198	-0.977225
AT3G20660	STP4	sugar transporter 4	-2.65587	-1.66105
AT3G17630	STP8	Major facilitator superfamily protein	-2.24884	-1.22565
AT2G14670	SUC7	sucrose-proton symporter 7	-6.74601	-7.02173
AT5G65687	SUC8	sucrose-proton symporter 8	-4.58738	-3.95123
AT1G30400	SULTR1;2	sulfate transporter 1;2	-2.89723	-2.55434
AT5G24030	TMT1	tonoplast monosaccharide transporter1	-1.08967	-1.11067
AT5G13490	YSL7	YELLOW STRIPE like 7	-2.23755	-1.69551
AT4G01660	VHA-c1	ATPase, V0 complex, subunit c protein	0.00711123	-0.0165718
AT4G37640	ABC1	ABC transporter 1	1.18608	1.0124
AT1G55620	ACA2	calcium ATPase 2	1.20553	1.0401
AT5G01990	CLC-f	chloride channel F	0.9822	1.17855
AT1G14360	ECA4	endomembrane-type CA-ATPase 4	1.877	3.20101
AT2G02810	FBT-like	Major facilitator superfamily protein, Folate-Biopterin Transporter	1.91851	2.15976
AT5G15090	PILS6	Auxin efflux carrier family protein, similar to PIN auxin transporter	1.43625	1.3692
AT1G07670	UTR1	UDP-galactose transporter 1	2.28176	2.70305
AT1G14360	UTR3	UDP-galactose transporter 3	4.3867	4.56245
AT5G54860	VDAC3	voltage dependent anion channel 3	2.31122	2.07105
